# Loss of *slc39a14* causes simultaneous manganese deficiency and hypersensitivity in zebrafish

**DOI:** 10.1101/2020.01.31.921130

**Authors:** Karin Tuschl, Richard J White, Leonardo E Valdivia, Stephanie Niklaus, Isaac H Bianco, Ian M Sealy, Stephan CF Neuhauss, Corinne Houart, Stephen W Wilson, Elisabeth M Busch-Nentwich

**Affiliations:** Department of Cell and Developmental Biology, University College London, Gower Street, WC1E 6BT, UK; Department of Developmental Neurobiology and MRC Centre for Neurodevelopmental Disorders, loPPN, Kings College London, New Hunt’s House, Guy’s Campus, London, SE1 1UL, UK; UCL GOS Institute of Child Health, 30 Guilford Street, London, WC1N 1EH, UK; Wellcome Sanger Institute, Wellcome Genome Campus, CB10 1SA, UK; Cambridge Institute of Therapeutic Immunology & Infectious Disease (CITIID), Jeffrey Cheah Biomedical Centre, University of Cambridge, Puddicombe Way, Cambridge, CB2 0AW; Center for Integrative Biology, Facultad de Ciencias, Universidad Mayor, Santiago, Chile; Institute of Molecular Life Sciences, University of Zurich, Winterthurerstrasse 190, 8057, Zurich, Switzerland; Department of Neuroscience, Physiology & Pharmacology, University College London, Gower Street, WC1E 6BT, UK

**Keywords:** *slc39a14*, manganese, transcriptome, neurotoxicity, vision, calcium

## Abstract

Mutations in SLC39A14, a manganese uptake transporter, lead to a neurodegenerative disorder characterised by accumulation of manganese in the brain and rapidly progressive dystonia-parkinsonism (Hypermanganesemia with Dystonia 2, HMNDYT2). Similar to the human phenotype, zebrafish *slc39a14^U801-/-^* mutants show prominent brain manganese accumulation and abnormal locomotor behaviour. In order to identify novel potential targets of manganese neurotoxicity, we performed transcriptome analysis of individual homozygous mutant and sibling *slc39a14^U801^* zebrafish at five days post fertilisation unexposed and exposed to MnCl_2_. Anatomical gene enrichment analysis confirmed that differentially expressed genes map to the central nervous system and eye. Biological interpretation of differentially expressed genes suggests that calcium dyshomeostasis, activation of the unfolded protein response, oxidative stress, mitochondrial dysfunction, lysosomal disruption, apoptosis and autophagy, and interference with proteostasis are key events in manganese neurotoxicity. Differential expression of visual phototransduction genes also predicted visual dysfunction in mutant larvae which was confirmed by the absence of visual background adaptation and a diminished optokinetic reflex. Surprisingly, we found a group of differentially expressed genes in mutant larvae that normalised upon MnCl_2_ treatment suggesting that, in addition to neurotoxicity, manganese deficiency is present either subcellularly or in specific cells or tissues. This may have important implications for treatment as manganese chelation may aggravate neurological symptoms. Our analyses show that *slc39a14^U801-/-^* mutant zebrafish present a powerful model to study the cellular and molecular mechanisms underlying disrupted manganese homeostasis.

**Significance statement:** Manganese neurotoxicity leading to progressive dystonia-parkinsonism is a characteristic feature of Hypermanganesemia with dystonia 2 (HMNDYT2) caused by mutations in SLC39A14, a manganese uptake transporter. Transcriptional profiling in *slc39a14^U801^* loss-of-function zebrafish suggests that, in addition to manganese neurotoxicity, subcellular or cell type specific manganese deficiency contributes to the disease phenotype. Both manganese overload and deficiency appear to be associated with Ca^2+^ dyshomeostasis. We further demonstrate that activation of the unfolded protein response, oxidative stress, mitochondrial dysfunction, apoptosis and autophagy, and disrupted proteostasis are likely downstream events in manganese neurotoxicity. Our study shows that the zebrafish *slc39a14^U801^* loss-of-function mutant is a powerful model to elucidate the mechanistic basis of diseases affected by manganese dyshomeostasis.
