## Supplemental Table 3 for "Loss of *slc39a14* causes simultaneous manganese deficiency and hypersensitivity in zebrafish"

### Sheet: tukey-results
# bdnf
	condition	treatment	genotype	est	lwr	upr
1	WT	no MnCl2	sib	1	0.752729	1.3285
2	Mut	no MnCl2	mut	0.831091	0.625586	1.1041
3	WT_Mn	MnCl2	sib	0.731834	0.550872	0.972242
4	Mut_Mn	MnCl2	mut	0.653615	0.491995	0.868327
	diff	lwr	upr	p adj
Mut-WT	0.266922	-0.515227	1.04907	0.764564
WT_Mn-WT	0.450412	-0.331738	1.23256	0.38171
Mut_Mn-WT	0.613487	-0.168662	1.39564	0.153589
WT_Mn-Mut	0.183489	-0.59866	0.965639	0.906426
Mut_Mn-Mut	0.346565	-0.435585	1.12871	0.595225
Mut_Mn-WT_Mn	0.163075	-0.619074	0.945225	0.931653
--
# egln3
	condition	treatment	genotype	est	lwr	upr
1	WT	no MnCl2	sib	1	0.618713	1.61626
2	Mut	no MnCl2	mut	1.22776	0.759631	1.98438
3	WT_Mn	MnCl2	sib	2.62096	1.62162	4.23614
4	Mut_Mn	MnCl2	mut	3.15637	1.95289	5.10152
	diff	lwr	upr	p adj
Mut-WT	-0.29603	-1.61805	1.02599	0.917254
WT_Mn-WT	-1.39009	-2.71211	-0.068071	0.0376036
Mut_Mn-WT	-1.65827	-2.98029	-0.336246	0.0118209
WT_Mn-Mut	-1.09406	-2.41608	0.227959	0.124086
Mut_Mn-Mut	-1.36224	-2.68426	-0.0402162	0.0422783
Mut_Mn-WT_Mn	-0.268175	-1.5902	1.05385	0.936547
--
# gnat2
	condition	treatment	genotype	est	lwr	upr
1	WT	no MnCl2	sib	1	0.766922	1.30391
2	Mut	no MnCl2	mut	0.997744	0.765192	1.30097
3	WT_Mn	MnCl2	sib	0.799961	0.613508	1.04308
4	Mut_Mn	MnCl2	mut	0.134707	0.10331	0.175646
	diff	lwr	upr	p adj
Mut-WT	0.00325853	-0.727453	0.73397	0.999999
WT_Mn-WT	0.321999	-0.408713	1.05271	0.599367
Mut_Mn-WT	2.8921	2.16139	3.62282	2.64762e-08
WT_Mn-Mut	0.31874	-0.411972	1.04945	0.606975
Mut_Mn-Mut	2.88884	2.15813	3.61956	2.69057e-08
Mut_Mn-WT_Mn	2.5701	1.83939	3.30082	1.39836e-07
--
# hspa5
	condition	treatment	genotype	est	lwr	upr
1	WT	no MnCl2	sib	1	0.669441	1.49378
2	Mut	no MnCl2	mut	1.09331	0.731909	1.63318
3	WT_Mn	MnCl2	sib	1.12309	0.751845	1.67766
4	Mut_Mn	MnCl2	mut	5.14875	3.44678	7.69112
	diff	lwr	upr	p adj
Mut-WT	-0.128708	-1.23375	0.97633	0.986763
WT_Mn-WT	-0.167479	-1.27252	0.937559	0.971795
Mut_Mn-WT	-2.36422	-3.46926	-1.25918	7.90686e-05
WT_Mn-Mut	-0.0387715	-1.14381	1.06627	0.999622
Mut_Mn-Mut	-2.23551	-3.34055	-1.13048	0.000147717
Mut_Mn-WT_Mn	-2.19674	-3.30178	-1.0917	0.000178795
--
# opn1mw2
	condition	treatment	genotype	est	lwr	upr
1	WT	no MnCl2	sib	1	0.704077	1.4203
2	Mut	no MnCl2	mut	0.400551	0.282019	0.568903
3	WT_Mn	MnCl2	sib	0.416427	0.293196	0.59145
4	Mut_Mn	MnCl2	mut	1.40876	0.991877	2.00086
	diff	lwr	upr	p adj
Mut-WT	1.31994	0.353808	2.28607	0.00616916
WT_Mn-WT	1.26387	0.297732	2.23	0.00864893
Mut_Mn-WT	-0.494428	-1.46056	0.471706	0.480393
WT_Mn-Mut	-0.0560754	-1.02221	0.910058	0.998301
Mut_Mn-Mut	-1.81437	-2.7805	-0.848235	0.000327769
Mut_Mn-WT_Mn	-1.75829	-2.72443	-0.79216	0.000453338
--
# pde6h
	condition	treatment	genotype	est	lwr	upr
1	WT	no MnCl2	sib	1	0.680492	1.46953
2	Mut	no MnCl2	mut	0.582657	0.396493	0.856229
3	WT_Mn	MnCl2	sib	0.59607	0.405621	0.87594
4	Mut_Mn	MnCl2	mut	0.0143935	0.00979469	0.0211517
	diff	lwr	upr	p adj
Mut-WT	0.779282	-0.28067	1.83923	0.194022
WT_Mn-WT	0.746446	-0.313507	1.8064	0.223587
Mut_Mn-WT	6.11843	5.05848	7.17839	9.58869e-11
WT_Mn-Mut	-0.0328366	-1.09279	1.02712	0.999739
Mut_Mn-Mut	5.33915	4.2792	6.3991	7.84711e-10
Mut_Mn-WT_Mn	5.37199	4.31204	6.43194	7.15412e-10
--
# prph2b
	condition	treatment	genotype	est	lwr	upr
1	WT	no MnCl2	sib	1	0.836548	1.19539
2	Mut	no MnCl2	mut	0.741019	0.619898	0.885805
3	WT_Mn	MnCl2	sib	0.832306	0.696264	0.994929
4	Mut_Mn	MnCl2	mut	0.235682	0.197159	0.281732
	diff	lwr	upr	p adj
Mut-WT	0.432418	-0.0590111	0.923848	0.0949977
WT_Mn-WT	0.264814	-0.226616	0.756243	0.437344
Mut_Mn-WT	2.08509	1.59366	2.57652	9.75478e-09
WT_Mn-Mut	-0.167605	-0.659034	0.323825	0.764896
Mut_Mn-Mut	1.65267	1.16124	2.1441	2.59867e-07
Mut_Mn-WT_Mn	1.82027	1.32884	2.3117	6.77974e-08
--
