## Supplemental Table 4 for "Loss of *slc39a14* causes simultaneous manganese deficiency and hypersensitivity in zebrafish"

### Sheet: mn_toxicity-ZFA
ID	name	Pop.total	Pop.term	Study.total	Study.term	p	p.adjusted	Fold.Enrichment
ZFA:0000110	fourth ventricle	16649	159	302	21	5.84613e-11	5.02768e-08	7.28121
ZFA:0000106	extension	16649	198	302	23	2.4764e-09	2.12971e-06	6.40389
ZFA:0001158	endocrine system	16649	1757	302	75	7.56927e-09	6.50957e-06	2.35326
ZFA:0000084	yolk	16649	889	302	48	8.04821e-09	6.92146e-06	2.9766
ZFA:0001338	intestine	16649	988	302	50	3.08607e-08	2.65402e-05	2.78994
ZFA:0001490	cavitated compound organ	16649	6078	302	176	3.09654e-08	2.66303e-05	1.59637
ZFA:0000112	gut	16649	2011	302	80	4.82332e-08	4.14806e-05	2.1931
ZFA:0001127	visual system	16649	3494	302	118	6.11607e-08	5.25982e-05	1.86183
ZFA:0000496	compound organ	16649	6430	302	182	6.79788e-08	5.84617e-05	1.56042
ZFA:0009139	endodermal cell	16649	53	302	11	1.15647e-07	9.94563e-05	11.4419
ZFA:0000282	sensory system	16649	4256	302	135	1.25611e-07	0.000108025	1.74869
ZFA:0000107	eye	16649	3385	302	113	3.31146e-07	0.000284785	1.84035
ZFA:0001478	anatomical cluster	16649	5124	302	153	3.37461e-07	0.000290216	1.64613
ZFA:0001488	multi-tissue structure	16649	6350	302	178	4.86484e-07	0.000418377	1.54535
ZFA:0009000	cell	16649	4839	302	146	5.71982e-07	0.000491904	1.66333
ZFA:0001105	embryonic structure	16649	7168	302	193	8.65236e-07	0.000744103	1.48436
ZFA:0001114	head	16649	4554	302	139	8.76788e-07	0.000754038	1.68269
ZFA:0001308	organism subdivision	16649	5733	302	164	1.36674e-06	0.00117539	1.57704
ZFA:0000036	liver and biliary system	16649	1737	302	68	1.49457e-06	0.00128533	2.15819
ZFA:0001439	anatomical system	16649	7012	302	189	2.08724e-06	0.00179502	1.48594
ZFA:0000123	liver	16649	1729	302	67	2.67463e-06	0.00230018	2.13629
ZFA:0001491	solid compound organ	16649	1729	302	67	2.67463e-06	0.00230018	2.13629
ZFA:0001512	anatomical group	16649	7045	302	189	3.41514e-06	0.00293702	1.47898
ZFA:0000042	midbrain hindbrain boundary	16649	489	302	28	5.23797e-06	0.00450465	3.15668
ZFA:0000339	digestive system	16649	3349	302	107	9.53501e-06	0.00820011	1.76137
ZFA:0000012	central nervous system	16649	4728	302	139	1.07337e-05	0.00923102	1.62076
ZFA:0000109	forebrain	16649	2205	302	77	1.92475e-05	0.0165528	1.92514
ZFA:0000396	nervous system	16649	5641	302	158	1.94692e-05	0.0167435	1.54412
ZFA:0000152	retina	16649	1906	302	69	1.98319e-05	0.0170555	1.99576
ZFA:0005567	posterior segment eye	16649	1906	302	69	1.98319e-05	0.0170555	1.99576
ZFA:0001261	ventricular system	16649	619	302	31	2.35912e-05	0.0202885	2.76091
ZFA:0000008	brain	16649	4316	302	128	2.82058e-05	0.024257	1.63497
ZFA:0001477	portion of tissue	16649	7098	302	187	3.13666e-05	0.0269753	1.4524
ZFA:0001689	anatomical line	16649	553	302	28	5.00564e-05	0.0430485	2.79135
ZFA:0009256	nucleate erythrocyte	16649	156	302	13	5.14258e-05	0.0442262	4.59409

### Sheet: inc_sensitivity-ZFA
ID	name	Pop.total	Pop.term	Study.total	Study.term	p	p.adjusted	Fold.Enrichment
ZFA:0001127	visual system	16649	3494	565	211	1.50156e-15	1.47003e-12	1.77951
ZFA:0000107	eye	16649	3385	565	204	1.09729e-14	1.07424e-11	1.77587
ZFA:0000282	sensory system	16649	4256	565	235	3.69638e-13	3.61876e-10	1.62707
ZFA:0001114	head	16649	4554	565	245	1.26167e-12	1.23518e-09	1.5853
ZFA:0000143	retinal photoreceptor layer	16649	254	565	37	2.48603e-12	2.43382e-09	4.29247
ZFA:0000152	retina	16649	1906	565	130	4.77587e-12	4.67557e-09	2.00983
ZFA:0005567	posterior segment eye	16649	1906	565	130	4.77587e-12	4.67557e-09	2.00983
ZFA:0001359	pineal complex	16649	524	565	54	2.98387e-11	2.92121e-08	3.0367
ZFA:0009127	photoreceptor cell	16649	165	565	28	3.30585e-11	3.23643e-08	5.0005
ZFA:0000019	epiphysis	16649	507	565	52	8.65786e-11	8.47605e-08	3.02228
ZFA:0009001	receptor cell (sensu Animalia)	16649	266	565	35	1.84292e-10	1.80422e-07	3.87727
ZFA:0000509	epithalamus	16649	637	565	59	2.52177e-10	2.46881e-07	2.72931
ZFA:0009154	eye photoreceptor cell	16649	138	565	24	5.20396e-10	5.09468e-07	5.12474
ZFA:0000396	nervous system	16649	5641	565	277	5.97429e-10	5.84883e-07	1.44698
ZFA:0001308	organism subdivision	16649	5733	565	279	1.46743e-09	1.43661e-06	1.43404
ZFA:0001464	retinal outer nuclear layer	16649	220	565	30	1.64771e-09	1.61311e-06	4.01826
ZFA:0001678	immature eye	16649	3614	565	212	1.49414e-08	1.46276e-05	1.72857
ZFA:0001202	optic cup	16649	1982	565	134	3.74525e-08	3.6666e-05	1.99224
ZFA:0009262	retinal cone cell	16649	100	565	18	4.53849e-08	4.44318e-05	5.30411
ZFA:0000050	optic vesicle	16649	2054	565	136	4.94537e-08	4.84152e-05	1.95109
ZFA:0000570	optic primordium	16649	2062	565	136	5.8745e-08	5.75113e-05	1.94352
ZFA:0000473	trunk musculature	16649	876	565	66	9.20485e-08	9.01154e-05	2.22014
ZFA:0001490	cavitated compound organ	16649	6078	565	284	1.58054e-07	0.000154735	1.37688
ZFA:0000008	brain	16649	4316	565	217	2.11173e-07	0.000206738	1.48156
ZFA:0000496	compound organ	16649	6430	565	296	2.16341e-07	0.000211798	1.3565
ZFA:0000093	blastomere	16649	3944	565	202	2.31701e-07	0.000226836	1.50923
ZFA:0001056	myotome	16649	809	565	61	3.00105e-07	0.000293803	2.22188
ZFA:0001477	portion of tissue	16649	7098	565	318	4.16928e-07	0.000408172	1.32017
ZFA:0001488	multi-tissue structure	16649	6350	565	292	4.32519e-07	0.000423437	1.35503
ZFA:0001175	blastodisc	16649	3974	565	202	4.42026e-07	0.000432744	1.49783
ZFA:0000109	forebrain	16649	2205	565	127	5.43534e-07	0.000532119	1.69721
ZFA:0000046	retinal neural layer	16649	958	565	68	5.45528e-07	0.000534072	2.09162
ZFA:0000101	diencephalon	16649	1660	565	102	6.05929e-07	0.000593204	1.81064
ZFA:0001439	anatomical system	16649	7012	565	314	8.17864e-07	0.000800689	1.31955
ZFA:0001512	anatomical group	16649	7045	565	315	8.83561e-07	0.000865007	1.31756
ZFA:0007014	anterior presumptive neural plate	16649	3419	565	194	1.33293e-06	0.00130494	1.67202
ZFA:0007024	anterior neural keel	16649	3417	565	194	1.509e-06	0.00147731	1.673
ZFA:0007016	anterior neural plate	16649	3419	565	194	1.63026e-06	0.00159602	1.67202
ZFA:0001105	embryonic structure	16649	7168	565	318	1.81842e-06	0.00178023	1.30728
ZFA:0009080	neurectodermal cell	16649	1301	565	83	2.17473e-06	0.00212906	1.87992
ZFA:0009137	ectodermal cell	16649	1305	565	83	2.46178e-06	0.00241008	1.87416
ZFA:0009011	neuroblast	16649	1223	565	79	2.53425e-06	0.00248103	1.90345
ZFA:0009019	neuronal stem cell	16649	1226	565	79	2.78752e-06	0.00272899	1.89879
ZFA:0000012	central nervous system	16649	4728	565	228	2.96959e-06	0.00290723	1.42101
ZFA:0009000	cell	16649	4839	565	232	3.42765e-06	0.00335567	1.41277
ZFA:0001478	anatomical cluster	16649	5124	565	242	5.38203e-06	0.00526901	1.3917
ZFA:0009193	electrically signaling cell	16649	1209	565	77	5.96785e-06	0.00584253	1.87674
ZFA:0009248	neuron	16649	1209	565	77	5.96785e-06	0.00584253	1.87674
ZFA:0001158	endocrine system	16649	1757	565	102	8.51499e-06	0.00833617	1.71068
ZFA:0000563	pectoral fin musculature	16649	524	565	41	1.3427e-05	0.0131451	2.30564
ZFA:0000207	fin musculature	16649	527	565	41	1.53844e-05	0.0150613	2.29252
ZFA:0009275	retinal rod cell	16649	60	565	11	1.63228e-05	0.01598	5.40233
ZFA:0007031	anterior neural rod	16649	2860	565	164	1.82531e-05	0.0178698	1.68973
ZFA:0007038	anterior neural tube	16649	2848	565	164	1.96774e-05	0.0192642	1.69685
ZFA:0000548	musculature system	16649	1944	565	108	3.05728e-05	0.0299308	1.63707
ZFA:0000393	mesenchyme	16649	2273	565	122	3.80489e-05	0.0372499	1.58161

### Sheet: rescue_by_mn-ZFA
ID	name	Pop.total	Pop.term	Study.total	Study.term	p	p.adjusted	Fold.Enrichment
ZFA:0000109	forebrain	16649	2205	215	61	1.64703e-07	0.000152515	2.14225
ZFA:0000029	hindbrain	16649	2015	215	56	6.40925e-07	0.000593496	2.1521
ZFA:0000146	presumptive brain	16649	3252	215	81	8.38856e-07	0.000776781	1.92879
ZFA:0000079	telencephalon	16649	1125	215	38	8.66494e-07	0.000802373	2.61566
ZFA:0009190	electrically responsive cell	16649	1475	215	45	1.10153e-06	0.00102001	2.36249
ZFA:0009128	electrically active cell	16649	1475	215	45	1.10153e-06	0.00102001	2.36249
ZFA:0000013	cranial ganglion	16649	613	215	26	1.14246e-06	0.00105792	3.28445
ZFA:0000190	ganglion	16649	630	215	26	1.90755e-06	0.00176639	3.19582
ZFA:0007038	anterior neural tube	16649	2848	215	73	1.97891e-06	0.00183247	1.98487
ZFA:0007026	forebrain neural keel	16649	2217	215	61	2.23277e-06	0.00206755	2.13066
ZFA:0007018	forebrain neural plate	16649	2217	215	61	2.56622e-06	0.00237632	2.13066
ZFA:0007041	forebrain neural tube	16649	2206	215	61	2.91558e-06	0.00269983	2.14128
ZFA:0007031	anterior neural rod	16649	2860	215	73	2.93226e-06	0.00271527	1.97654
ZFA:0000062	presumptive forebrain	16649	2218	215	61	3.69487e-06	0.00342145	2.1297
ZFA:0007034	forebrain neural rod	16649	2213	215	61	3.89463e-06	0.00360643	2.13451
ZFA:0007024	anterior neural keel	16649	3417	215	81	4.20618e-06	0.00389492	1.83565
ZFA:0009307	somatic stem cell	16649	1818	215	50	4.89095e-06	0.00452902	2.12974
ZFA:0007016	anterior neural plate	16649	3419	215	81	5.19524e-06	0.00481079	1.83458
ZFA:0000128	midbrain	16649	2044	215	54	5.74422e-06	0.00531915	2.0458
ZFA:0007023	posterior neural keel	16649	2398	215	63	6.95328e-06	0.00643874	2.03442
ZFA:0000569	presumptive hindbrain	16649	2050	215	57	7.56394e-06	0.00700421	2.15313
ZFA:0007017	posterior neural plate	16649	2414	215	64	7.72176e-06	0.00715035	2.05302
ZFA:0000571	presumptive telencephalon	16649	1135	215	38	7.92634e-06	0.00733979	2.59261
ZFA:0007037	posterior neural tube	16649	2382	215	63	8.56784e-06	0.00793382	2.04809
ZFA:0007029	hindbrain neural keel	16649	2033	215	56	8.57447e-06	0.00793996	2.13305
ZFA:0007022	hindbrain neural plate	16649	2050	215	57	9.0413e-06	0.00837224	2.15313
ZFA:0007015	posterior presumptive neural plate	16649	2414	215	64	9.77078e-06	0.00904774	2.05302
ZFA:0007043	hindbrain neural tube	16649	2017	215	56	9.93404e-06	0.00919892	2.14997
ZFA:0007030	posterior neural rod	16649	2386	215	63	1.03793e-05	0.00961126	2.04465
ZFA:0007036	hindbrain neural rod	16649	2020	215	56	1.17915e-05	0.0109189	2.14677
ZFA:0007014	anterior presumptive neural plate	16649	3419	215	81	1.49131e-05	0.0138095	1.83458
ZFA:0000008	brain	16649	4316	215	90	1.82546e-05	0.0169038	1.61477
ZFA:0001031	rhombomere 1	16649	631	215	24	1.97871e-05	0.0183228	2.94531
ZFA:0000012	central nervous system	16649	4728	215	96	2.03203e-05	0.0188166	1.57233
ZFA:0000101	diencephalon	16649	1660	215	45	2.65132e-05	0.0245512	2.0992
ZFA:0000160	tegmentum	16649	558	215	22	2.65306e-05	0.0245673	3.05308
ZFA:0009193	electrically signaling cell	16649	1209	215	36	3.17488e-05	0.0293994	2.30582
ZFA:0009248	neuron	16649	1209	215	36	3.17488e-05	0.0293994	2.30582
ZFA:0001707	brainstem	16649	782	215	27	3.17733e-05	0.0294221	2.67366
ZFA:0000075	spinal cord	16649	1261	215	37	3.2983e-05	0.0305423	2.27215
ZFA:0007025	midbrain neural keel	16649	2071	215	55	3.52126e-05	0.0326068	2.05652
ZFA:0007039	midbrain neural tube	16649	2047	215	55	3.58963e-05	0.03324	2.08063
ZFA:0007019	midbrain neural plate	16649	2071	215	55	3.95673e-05	0.0366393	2.05652
ZFA:0009011	neuroblast	16649	1223	215	36	4.06603e-05	0.0376514	2.27943
ZFA:0009019	neuronal stem cell	16649	1226	215	36	4.28456e-05	0.0396751	2.27385
ZFA:0000653	dorsal thalamus	16649	112	215	9	4.34231e-05	0.0402098	6.22263
ZFA:0000599	torus semicircularis	16649	44	215	6	4.45606e-05	0.0412631	10.5596
ZFA:0007032	midbrain neural rod	16649	2060	215	55	5.04334e-05	0.0467013	2.0675
ZFA:0000148	presumptive midbrain	16649	2071	215	55	5.3434e-05	0.0494799	2.05652
